# Global Landscape of Native Protein Complexes in *Synechocystis* sp. PCC 6803

**DOI:** 10.1101/2020.03.07.980128

**Authors:** Chen Xu, Bing Wang, Lin Yang, Lucas Zhongming Hu, Lanxing Yi, Yaxuan Wang, Shenglan Chen, Andrew Emili, Cuihong Wan

## Abstract

*Synechocystis* sp. PCC 6803 (hereafter: *Synechocystis*) is a model organism for studying photosynthesis, energy metabolism, and environmental stress. Though known as the first fully sequenced phototrophic organism, *Synechocystis* still has almost half of its proteome without functional annotations. In this study, we obtained 291 protein complexes, including 24,092 protein-protein interactions (PPIs) among 2062 proteins by using co–fractionation and LC/MS/MS. The additional level of PPIs information not only revealed the roles of photosynthesis in metabolism, cell motility, DNA repair, cell division, and other physiological processes, but also showed how protein functions vary from bacteria to higher plants due to the changed interaction partner. It also allows us to uncover functions of hypothetical proteins, such as Sll0445, Sll0446, Sll0447 participating in photosynthesis and cell motility, and Sll1334 regulating the expression of fatty acid. Here we presented the most extensive protein interaction data in *Synechocystis* so far, which might provide critical insights into the fundamental molecular mechanism in Cyanobacterium.
