## Supplementary material for "Global Landscape of Native Protein Complexes in *Synechocystis* sp. PCC 6803": Table S2

### Sheet: gold_complexes
Photosystem I	P37277	P29256	P12975	P19569	P32422	P29255	P29254	P74614
Photosystem II	P09190	P09192	P05429	P16033	Q55610
Pyruvate dehydrogenase E1	P74490	P73405	P74510
NADH dehydrogenase	Q55465	P73225	Q55464	P73231
NAD(P)H-quinone oxidoreductase	P26525	P72714	P26522	P32421	P73544	Q55429	P74338	P19050	P19125
DNA-directed RNA polymerase	P77965	P73334	P74177	P73297
ATP synthase subunit	P26527	P27179	P17253	P27181	P74683
phycobilisome	P73638	P72652
Protein translocase subunit	P77964	Q55611	P38382
Cytochrome c oxidase	Q06473	P73908	P73907	P74044
Frataxin complex	P73479	P72991	P22034
50s	P73317	P36239	P73313	P73303
30s	P74071	P48944	P73315
patA	P73287	P24602
Ferredoxin-thioredoxin reductase	Q55781	Q55389
Magnesium-chelatase subunit	P72772	Q55527
Glycine--tRNA ligase	Q55690	P74565
Urease	P73796	P74386
Acetyl-coenzyme A carboxylase carboxyl transferase subunit	P74638	Q55174	Q55160
DNA gyrase subunit	P77966	Q55738
Phenylalanine--tRNA ligase	P74296	Q55187
Ribulose bisphosphate carboxylase	P54206	P54205
Carbon dioxide-concentrating mechanism protein	P73407	P73406	P72761	P72760
Cytochrome b6-f complex	P26287	P27589	Q57038	P09193
complex_1	P73681	P73762
complex_2	P72967	P72968
complex_3	P74630	Q55770
complex_4	P72802	P74577
complex_5	P73437	P73863
complex_6	Q59998	P73017	P74489
complex_7	Q55557	Q55558
complex_8	Q55130	Q55669
complex_9	Q55149	Q55515	Q55435
complex_10	P73511	P73757
complex_11	P72927	P74286
complex_12	P72934	P74163
complex_13	Q54714	Q54715
complex_14	P74443	P74445
complex_15	Q55199	Q55200
complex_16	P72703	P73133
complex_17	P74187	P74188
complex_18	P74507	Q59994
complex_19	P74646	P74737
complex_20	P73309	P73319	P73298
complex_21	P74521	P74589
complex_22	P74358	P74589
complex_23	Q55013	Q55332
