## Supplementary material for "Global Landscape of Native Protein Complexes in *Synechocystis* sp. PCC 6803": Table S6

### Sheet: Sll0445-GFP
		Sll0445-Control					Sll0445-GFP
Protein ID	Gene name	Description	PSM Count		Protein ID	Gene name	Description	PSM Count
P19569	psaD	Photosystem I reaction center subunit II	13		P74683	sll0445	Sll0445 protein	14
P74135	sll1873	Sll1873 protein	12		P72939	sll0654	Alkaline phosphatase	13
P26527	atpD	ATP synthase subunit beta	11		Q05972	groL1	60 kDa chaperonin 1	11
Q54714	cpcB	C-phycocyanin beta chain	9		P22358	dnaK2	Chaperone protein dnaK2	10
P74227	tuf	Elongation factor Tu	8		P73320	rplC	50S ribosomal protein L3	9
P73204	cpcC2	Phycobilisome 32.1 kDa linker polypeptide, phycocyanin-associated, rod 2	7		P29256	psaF	Photosystem I reaction center subunit III	8
P12975	psaE	Photosystem I reaction center subunit IV	6		P73238	slr2018	Slr2018 protein	8
P73203	cpcC1	Phycobilisome 32.1 kDa linker polypeptide, phycocyanin-associated, rod 1	6		P73057	slr1847	Nucleoid-associated protein slr1847	7
P32422	psaC	Photosystem I iron-sulfur center	5		P74410	rpsP	30S ribosomal protein S16	6
Q55356	psb28	Photosystem II reaction center Psb28 protein	5		Q55552	guaB	IMP dehydrogenase	6
P73202	cpcD	Phycobilisome 8.9 kDa linker polypeptide, phycocyanin-associated, rod	5		P29254	psaA	Photosystem I P700 chlorophyll a apoprotein A1	5
Q54715	cpcA	C-phycocyanin alpha chain	4		Q01951	apcA	Allophycocyanin alpha chain	5
Q55707	sll0617	Uncharacterized protein sll0617	4		P37277	psaL	Photosystem I reaction center subunit XI	5
Q01950	apcC	Phycobilisome 7.8 kDa linker polypeptide, allophycocyanin-associated, core	4		P36237	rplK	50S ribosomal protein L11	5
P74267	rpmA	50S ribosomal protein L27	4		P74390	amiC	Negative aliphatic amidase regulator	5
P73311	rpsQ	30S ribosomal protein S17	4		P73152	sll0982	Uncharacterized thylakoid-associated protein sll0982	4
P73093	cpcG	Phycobilisome rod-core linker polypeptide CpcG	4		P73310	rplN	50S ribosomal protein L14	4
P72866	rpsO	30S ribosomal protein S15	3		Q55195	pstB2	Phosphate import ATP-binding protein PstB 2	4
P73289	rplY	50S ribosomal protein L25	3		P09193	psbC	Photosystem II CP43 reaction center protein	4
P73418	hup	DNA-binding protein HU	2		Q55196	pstB1	Phosphate import ATP-binding protein PstB 1	4
P73306	rplF	50S ribosomal protein L6	2		P73307	rpsH	30S ribosomal protein S8	4
P26290	petC2	Cytochrome b6-f complex iron-sulfur subunit 2	2		Q55318	petH	Ferredoxin--NADP reductase	4
P74426	sll0359	Sll0359 protein	2		P80505	gap2	Glyceraldehyde-3-phosphate dehydrogenase 2	4
P73704	hofG	General secretion pathway protein G	2		P17253	atpG	ATP synthase gamma chain	4
					P54205	cbbL	Ribulose bisphosphate carboxylase large chain	3
					P16033	psbA2	Photosystem II protein D1 2	3
					P73303	rplO	50S ribosomal protein L15	3
					P23349	rplL	50S ribosomal protein L7/L12	3
					Q55894	thiC	Phosphomethylpyrimidine synthase	3
					P73546	glgP	Alpha-1,4 glucan phosphorylase	3
					P74720	sll1106	Sll1106 protein	3
					Q55662	clpC	ATP-dependent Clp protease regulatory subunit	3
					Q55154	dnaK1	Chaperone protein dnaK1	3
					P74771	ndhO	NAD(P)H-quinone oxidoreductase subunit	2
					P48944	rpsN	30S ribosomal protein S14	2
					P73305	rplR	50S ribosomal protein L18	2
					P07826	psbA1	Photosystem II protein D1 1	2
					P74344	moeB	Molybdopterin biosynthesis MoeB protein	2
					Q55247	glnB	Nitrogen regulatory protein P-II	2
					Q55510	clpX	ATP-dependent Clp protease ATP-binding subunit ClpX	2

### Sheet: Slr0149-GFP
		Slr0149-Control					Slr0149-GFP
Protein ID	Gene name	Description	PSM Count		Protein ID	Gene name	Description	PSM Count
P26527	atpD	ATP synthase subunit beta	13		P26527	atpD	ATP synthase subunit beta	26
Q54715	cpcA	C-phycocyanin alpha chain	8		Q54715	cpcA	C-phycocyanin alpha chain	21
P74267	rpmA	50S ribosomal protein L27	6		Q54714	cpcB	C-phycocyanin beta chain	20
P73311	rpsQ	30S ribosomal protein S17	5		P74227	tuf	Elongation factor Tu	13
P73204	cpcC2	Phycobilisome 32.1 kDa linker polypeptide, phycocyanin-associated, rod 2	5		P74448	slr0149	Slr0149 protein	12
Q54714	cpcB	C-phycocyanin beta chain	5		P19569	psaD	Photosystem I reaction center subunit II	12
P73203	cpcC1	Phycobilisome 32.1 kDa linker polypeptide, phycocyanin-associated, rod 1	4		P73204	cpcC2	Phycobilisome 32.1 kDa linker polypeptide, phycocyanin-associated, rod 2	10
P32422	psaC	Photosystem I iron-sulfur center	4		Q55544	apcE	Phycobiliprotein ApcE	10
P48946	rpsR	30S ribosomal protein S18	4		Q01952	apcB	Allophycocyanin beta chain	10
P19569	psaD	Photosystem I reaction center subunit II	4		P27179	atpA	ATP synthase subunit alpha	9
P74135	sll1873	Sll1873 protein	4		P22358	dnaK2	Chaperone protein dnaK2	9
P36239	rplS	50S ribosomal protein L19	3		P73238	slr2018	Slr2018 protein	9
P73320	rplC	50S ribosomal protein L3	3		P73203	cpcC1	Phycobilisome 32.1 kDa linker polypeptide, phycocyanin-associated, rod 1	8
P73306	rplF	50S ribosomal protein L6	3		Q05972	groL1	60 kDa chaperonin 1	8
P74410	rpsP	30S ribosomal protein S16	3		P74445	slr0146	Slr0146 protein	7
P73316	rpsS	30S ribosomal protein S19	3		P74410	rpsP	30S ribosomal protein S16	7
P73202	cpcD	Phycobilisome 8.9 kDa linker polypeptide, phycocyanin-associated, rod	2		P73093	cpcG	Phycobilisome rod-core linker polypeptide CpcG	7
Q05971	groS	10 kDa chaperonin	2		P48946	rpsR	30S ribosomal protein S18	7
Q55662	clpC	ATP-dependent Clp protease regulatory subunit	2		P73306	rplF	50S ribosomal protein L6	6
P73785	pstS	Phosphate-binding protein	2		P73320	rplC	50S ribosomal protein L3	6
Q55432	sll0822	Sll0822 protein	2		P74443	slr0144	Slr0144 protein	6
P73309	rplX	50S ribosomal protein L24	2		P74446	slr0147	Slr0147 protein	6
Q55356	psb28	Photosystem II reaction center Psb28 protein	2		P73311	rpsQ	30S ribosomal protein S17	6
P73418	hup	DNA-binding protein HU	2		P73785	pstS	Phosphate-binding protein	6
P17253	atpG	ATP synthase gamma chain	2		P73202	cpcD	Phycobilisome 8.9 kDa linker polypeptide, phycocyanin-associated, rod	5
P22358	dnaK2	Chaperone protein dnaK2	2		P74267	rpmA	50S ribosomal protein L27	5
P74426	sll0359	Sll0359 protein	2		P36239	rplS	50S ribosomal protein L19	5
P73636	rpsF	30S ribosomal protein S6	2		P80505	gap2	Glyceraldehyde-3-phosphate dehydrogenase 2	5
					P73294	rplM	50S ribosomal protein L13	5
					P74135	sll1873	Sll1873 protein	5
					P73196	lig	DNA ligase	5
					P22034	groL2	60 kDa chaperonin 2	5
					P73316	rpsS	30S ribosomal protein S19	4
					Q01951	apcA	Allophycocyanin alpha chain	4
					P73310	rplN	50S ribosomal protein L14	4
					P32422	psaC	Photosystem I iron-sulfur center	4
					P73298	rpsK	30S ribosomal protein S11	4
					P73654	ssl3364	Ssl3364 protein	4
					P73304	rpsE	30S ribosomal protein S5	4
					P73293	rpsI	30S ribosomal protein S9	4
					Q55318	petH	Ferredoxin--NADP reductase	4
					P74226	rpsJ	30S ribosomal protein S10	4
					P54205	cbbL	Ribulose bisphosphate carboxylase large chain	4
					P77961	glnA	Glutamine synthetase	4
					P73728	sll1621	Putative peroxiredoxin sll1621	4
					Q55013	psbV	Cytochrome c-550	4
					P36236	rplA	50S ribosomal protein L1	4
					P74229	rpsG	30S ribosomal protein S7	3
					Q55332	psbU	Photosystem II 12 kDa extrinsic protein	3
					Q55195	pstB2	Phosphate import ATP-binding protein PstB 2	3
					Q55196	pstB1	Phosphate import ATP-binding protein PstB 1	3
					P73317	rplB	50S ribosomal protein L2	3
					P73318	rplW	50S ribosomal protein L23	3
					P74791	ssr0692	Ssr0692 protein	3
					P74070	tsf	Elongation factor Ts	3
					P73299	rpsM	30S ribosomal protein S13	3
					P42352	rplI	50S ribosomal protein L9	3
					P74518	hpf	Ribosome hibernation promotion factor	3
					P73307	rpsH	30S ribosomal protein S8	3
					Q55247	glnB	Nitrogen regulatory protein P-II	3
					P73789	slr1251	Peptidyl-prolyl cis-trans isomerase slr1251	3
					P73922	slr2094	D-fructose 1,6-bisphosphatase class 2/sedoheptulose 1,7-bisphosphatase	3
					P73300	rpmJ	50S ribosomal protein L36	3
					P74720	sll1106	Sll1106 protein	2
					P12975	psaE	Photosystem I reaction center subunit IV	2
					P73305	rplR	50S ribosomal protein L18	2
					P23349	rplL	50S ribosomal protein L7/L12	2
					Q55432	sll0822	Sll0822 protein	2
					P73319	rplD	50S ribosomal protein L4	2
					P73313	rplP	50S ribosomal protein L16	2
					P74071	rpsB	30S ribosomal protein S2	2
					P73466	sll1142	Sll1142 protein	2
					P73636	rpsF	30S ribosomal protein S6	2
					P74177	rpoC1	DNA-directed RNA polymerase subunit gamma	2
					P27183	atpG	ATP synthase subunit b'	2
					P74456	frr	Ribosome-recycling factor	2
					P29254	psaA	Photosystem I P700 chlorophyll a apoprotein A1	2
					P73303	rplO	50S ribosomal protein L15	2
					Q55356	psb28	Photosystem II reaction center Psb28 protein	2
					P73704	hofG	General secretion pathway protein G	2
					P73289	rplY	50S ribosomal protein L25	2
					P74444	slr0145	Slr0145 protein	2
					P73207	slr1704	Slr1704 protein	2
					P54206	cbbS	Ribulose bisphosphate carboxylase small chain	2
					P29256	psaF	Photosystem I reaction center subunit III	2
					P73418	hup	DNA-binding protein HU	2
					Q55501	slr0929	Slr0929 protein	2
					Q55552	guaB	IMP dehydrogenase	2
					P17253	atpG	ATP synthase gamma chain	2
					P21697	petE	Plastocyanin	2
					P09190	psbE	Cytochrome b559 subunit alpha	2
					Q55664	fbaA	Fructose-bisphosphate aldolase class 2	2
